# Mapping MAVE data for use in human genomics applications

**DOI:** 10.1101/2023.06.20.545702

**Authors:** Jeremy A. Arbesfeld, Estelle Y. Da, James S. Stevenson, Kori Kuzma, Anika Paul, Tierra Farris, Benjamin J. Capodanno, Sally B. Grindstaff, Kevin Riehle, Nuno Saraiva-Agostinho, Jordan F. Safer, Aleksandar Milosavljevic, Julia Foreman, Helen V. Firth, Sarah E. Hunt, Sumaiya Iqbal, Melissa S. Cline, Alan F. Rubin, Alex H. Wagner

## Abstract

The large-scale experimental measures of variant functional assays submitted to MaveDB have the potential to provide key information for resolving variants of uncertain significance, but the reporting of results relative to assayed sequence hinders their downstream utility. The Atlas of Variant Effects Alliance mapped multiplexed assays of variant effect data to human reference sequences, creating a robust set of machine-readable homology mappings. This method processed approximately 2.5 million protein and genomic variants in MaveDB, successfully mapping 98.61% of examined variants and disseminating data to resources such as the UCSC Genome Browser and Ensembl Variant Effect Predictor.
