## Supplemental Table 1 for "Mapping MAVE data for use in human genomics applications"

### Sheet: Sheet1
Scoreset	Offset/Observation	Assay Organism (MaveDB)	Cellular Context	Cellular Context (ETS Controlled Vocabulary)	Human or Non-Human System	Most Performant Codon Table	Discordant Residues After Offset Modifcation	Assay Organism (references)	both in mave and reference	in reference but nothing in mave	different in mave and reference	keywords	name	type	reference genome	reference assembly	refseq	ensembl	external identifier	uniprot
48-a-1	Codons in scoreset off by 1	Expi293F cells	Human	Expi293F	Human	1	0	Expi293F cells				none	CXCR4	protein coding	hg38	GCF_000001405.26	not associated	not associated	10.4049/jimmunol.1800343, 10.1016/j.jmb.2013.06.035	P61073
49-a-2	Difference at residue position 222	Yeast	Yeast	Yeast	Non-Human	1	1	NA (no publication listed)				DMS-TileSeq complementation imputation homocystinuria	MTHFR	protein coding	hg38	GCF_000001405.26	NM_005957	ENSG00000177000	NA	P42898
62-b-1	Difference at residue position 323	HEK293T	Human	HEK293T	Human	1	1					none	CYP2C19	protein coding	hg38	GCF_000001405.26	not associated	not associated	10.1111/cts.12758	P33261
49-a-3	Difference at residue position 222	Yeast	Yeast	Yeast	Non-Human	1	1	NA (no publication listed)				DMS-TileSeq complementation imputation homocystinuria	MTHFR	protein coding	hg38	GCF_000001405.26	NM_005957	ENSG00000177000	NA	P42898
60-a-2	Position 1 in matrix corresponds to position 333 in target sequence	Yeast	Yeast	Yeast	Non-Human	3	0					TDP-43, toxicity, prion-like domain, intrinsic disorder	TARDBP	protein coding	hg19	GCF_000001405.13	NP_031401.1	ENSG00000120948	10.1038/s41467-019-12101-z	Q13148
58-a-1	Start codon is removed from target sequence	Yeast	Yeast	Yeast	Non-Human	1	1					regression, Enrich2	Aβ42	protein coding	hg38	GCF_000001405.26	not associated	not associated	10.1534/g3.119.400535	P05067
49-a-8	Difference at residue position 222	Yeast	Yeast	Yeast	Non-Human	1	1	NA (no publication listed)				DMS-TileSeq, complementation, homocystinuria	MTHFR	protein coding	hg38	GCF_000001405.26	NM_005957	ENSG00000177000	NA	P42898
47-c-1	Codons in scoreset off by 1	Expi293F cells	Human	Expi293F	Human	1	0	Expi293F cells				none	CCR5	protein coding	hg38	GCF_000001405.26	not associated	not associated	10.4049/jimmunol.1800343, 10.1016/j.jmb.2013.06.035	P51681
53-a-2	Codons in scoreset off by 1	NA (no publication listed)	N/A	N/A	Unvalidated	1	0					Binding, DMS, PDZ, SPINE mutagenesis	PSD95 PDZ3	protein coding	hg38	GCF_000001405.26	not associated	not associated	NA	P78352
60-a-1	Position 1 in matrix corresponds to position 289 in target sequence	Yeast	Yeast	Yeast	Non-Human	3	0					TDP-43, toxicity, prion-like domain, intrinsic disorder	TARDBP	protein coding	hg19	GCF_000001405.13	NP_031401.1	ENSG00000120948	10.1038/s41467-019-12101-z	Q13148
47-b-1	Codons in scoreset off by 1	Expi293F cells	Human	Human	Human	1	0	Expi293F cells				none	CCR5	protein coding	hg38	GCF_000001405.26	not associated	not associated	10.4049/jimmunol.1800343, 10.1016/j.jmb.2013.06.035	P51681
59-a-1	Discordance in first 18 codons	H1299 cells	Human	Human	Human	1	First 18 codons need to be corrected					none	p53	protein coding	hg38	GCF_000001405.26	not associated	not associated	10.1016/j.molcel.2018.06.012	P04637
47-a-1	Codons in scoreset off by 1	Expi293F cells	Human	Human	Non-Human	1	0	Expi293F cells				none	CCR5	protein coding	hg38	GCF_000001405.26	not associated	not associated	10.4049/jimmunol.1800343, 10.1016/j.jmb.2013.06.035	P51681
01-d-1	Discordance starting at aa residue position 119	Yeast	Yeast	Yeast	Non-Human	1	NA					DMS-TileSeq, complementation	TPK1	protein coding	hg38	GCF_000001405.26	NM_022445.3	ENSG00000196511	10.15252/msb.20177908	Q9H3S4
01-d-2	Discordance starting at aa residue position 119	Yeast	Yeast	Yeast	Non-Human	1	NA					DMS-TileSeq, complementation, imputation	TPK1	protein coding	hg38	GCF_000001405.26	NM_022445.3	ENSG00000196511	10.15252/msb.20177908	Q9H3S4
53-a-1	Codons in scoreset off by 1	NA (no publication listed)	N/A	N/A	Unvalidated	1	0					none	PSD95 PDZ3	protein coding	hg38	GCF_000001405.26	not associated	not associated	NA	P78352
48-c-1	Codons in scoreset off by 1	Expi293F cells	Human	Human	Non-Human	1	0	Expi293F cells				none	CXCR4	protein coding	hg38	GCF_000001405.26	not associated	not associated	10.4049/jimmunol.1800343, 10.1016/j.jmb.2013.06.035	P61073
48-b-1	Codons in scoreset off by 1	Expi293F cells	Human	Human	Non-Human	1	0	Expi293F cells				none	CXCR4	protein coding	hg38	GCF_000001405.26	not associated	not associated	10.4049/jimmunol.1800343, 10.1016/j.jmb.2013.06.035	P61073
49-a-5	Difference at residue position 222	Yeast	Yeast	Yeast	Non-Human	1	1	NA (no publication listed)				DMS-TileSeq, complementation, homocystinuria, imputation	MTHFR	protein coding	hg38	GCF_000001405.26	NM_005957	ENSG00000177000	NA	P42898
01-a-1	No discordance observed	Yeast	Yeast	Yeast	Non-Human	1	NA					DMS-TileSeq, complementation, imputation, sumoylation , E2, DMS-BarSeq	UBE2I	protein coding	hg38	GCF_000001405.26	NM_003345	ENSG00000103275	10.15252/msb.20177908	P63279
01-a-2	No discordance observed	Yeast	Yeast	Yeast	Non-Human	1	NA					complementation, sumoylation, E2, DMS-BarSeq	UBE2I	protein coding	hg38	GCF_000001405.26	NM_003345	ENSG00000103275	10.15252/msb.20177908	P63279
01-a-3	No discordance observed	Yeast	Yeast	Yeast	Non-Human	1	NA					DMS-TileSeq, complementation, sumoylation, E2	UBE2I	protein coding	hg38	GCF_000001405.26	NM_003345	ENSG00000103275	10.15252/msb.20177908	P63279
01-a-4	No discordance observed	Yeast	Yeast	Yeast	Non-Human	1	NA					DMS-TileSeq, complementation, sumoylation, E2, DMS-BarSeq	UBE2I	protein coding	hg38	GCF_000001405.26	NM_003345	ENSG00000103275	10.15252/msb.20177908	P63279
01-b-1	No discordance observed	Yeast	Yeast	Yeast	Non-Human	1	NA					DMS-TileSeq, complementation, imputation, sumoylation	SUMO1	protein coding	hg38	GCF_000001405.26	NM_001005781.1	ENSG00000116030	10.15252/msb.20177908	P63165
01-b-2	No discordance observed	Yeast	Yeast	Yeast	Non-Human	1	NA					DMS-TileSeq, complementation, sumoylation	SUMO1	protein coding	hg38	GCF_000001405.26	NM_001005781.1	ENSG00000116030	10.15252/msb.20177908	P63165
01-c-1	No discordance observed	Yeast	Yeast	Yeast	Non-Human	1	NA					DMS-TileSeq, complementation	CALM1	protein coding	hg38	GCF_000001405.26	NM_001363670.1	ENSG00000198668	10.15252/msb.20177908	P0DP23
01-c-2	No discordance observed	Yeast	Yeast	Yeast	Non-Human	1	NA					DMS-TileSeq, complementation, imputation	CALM1	protein coding	hg38	GCF_000001405.26	NM_001363670.1	ENSG00000198668	10.15252/msb.20177908	P0DP23
02-a-1	No discordance observed	Bacteriophage	Bacteriophage	Bacteriophage	Non-Human	1	NA					Binding, Phage display, WW domain	hYAP65 WW domain	protein coding	hg38	GCF_000001405.26	not associated	not associated	10.1073/pnas.1209751109, 10.1038/nmeth.1492, 10.1186/s13059-017-1272-5	P46937
02-a-2	No discordance observed	Bacteriophage	Bacteriophage	Bacteriophage	Non-Human	1	NA					Binding, Phage display, WW domain	hYAP65 WW domain	protein coding	hg38	GCF_000001405.26	not associated	not associated	10.1073/pnas.1209751109,\ , 10.1038/nmeth.1492, 10.1186/s13059-017-1272-5	P46937
03-a-1	No discordance observed	Bacteriophage	Bacteriophage	Bacteriophage	Non-Human	1	NA					regression, ubiquitin, phage display	BRCA1 RING domain	protein coding	hg38	GCF_000001405.26	not associated	not associated	10.1038/nmeth.1416, 10.1038/nmeth.3223, 10.1186/s13059-017-1272-5, 10.1534/genetics.115.175802	not associated
03-a-2	No discordance observed	Bacteriophage	Bacteriophage	Bacteriophage	Non-Human	1	NA					regression, ubiquitin, phage display	BRCA1 RING domain	protein coding	hg38	GCF_000001405.26	not associated	not associated	10.1038/nmeth.1416, 10.1038/nmeth.3223, 10.1186/s13059-017-1272-5, 10.1534/genetics.115.175802	not associated
03-b-1	No discordance observed	Yeast	Yeast	Yeast	Non-Human	1	NA	P. aeruginosa,/yeast, E. coli/yeast, E. coli				regression, ubiquitin, phage display	BRCA1 RING domain	protein coding	hg38	GCF_000001405.26	not associated	not associated	10.1038/nmeth.1416, 10.1038/nmeth.3223, 10.1186/s13059-017-1272-5, 10.1534/genetics.115.175802	not associated
03-b-2	No discordance observed	Yeast	Yeast	Yeast	Non-Human	1	NA	P. aeruginosa,/yeast, E. coli/yeast, E. coli				regression, ubiquitin, phage display	BRCA1 RING domain	protein coding	hg38	GCF_000001405.26	not associated	not associated	10.1038/nmeth.1416, 10.1038/nmeth.3223, 10.1186/s13059-017-1272-5, 10.1534/genetics.115.175802	not associated
05-a-1	No discordance observed	Yeast	Yeast	Yeast	Non-Human	1	NA	NA (no publication listed)				DMS-TileSeq, complementation, imputation, homocystinuria, Vitamin B6	CBS	protein coding	hg38	GCF_000001405.26	not associated	ENSG00000160200	NA	P35520
05-a-2	No discordance observed	Yeast	Yeast	Yeast	Non-Human	1	NA	NA (no publication listed)				DMS-TileSeq, complementation, imputation, homocystinuria, Vitamin B6	CBS	protein coding	hg38	GCF_000001405.26	not associated	ENSG00000160200	NA	P35520
05-a-3	No discordance observed	Yeast	Yeast	Yeast	Non-Human	1	NA	NA (no publication listed)				DMS-TileSeq, complementation, imputation, homocystinuria, Vitamin B6	CBS	protein coding	hg38	GCF_000001405.26	not associated	ENSG00000160200	NA	P35520
05-a-4	No discordance observed	Yeast	Yeast	Yeast	Non-Human	1	NA	NA (no publication listed)				DMS-TileSeq, complementation, imputation, homocystinuria, Vitamin B6	CBS	protein coding	hg38	GCF_000001405.26	not associated	ENSG00000160200	NA	P35520
05-a-5	No discordance observed	Yeast	Yeast	Yeast	Non-Human	1	NA	NA (no publication listed)				DMS-TileSeq, complementation, imputation, homocystinuria, Vitamin B6	CBS	protein coding	hg38	GCF_000001405.26	not associated	ENSG00000160200	NA	P35520
05-a-6	No discordance observed	Yeast	Yeast	Yeast	Non-Human	1	NA	NA (no publication listed)				DMS-TileSeq, complementation, imputation, homocystinuria, Vitamin B6	CBS	protein coding	hg38	GCF_000001405.26	not associated	ENSG00000160200	NA	P35520
06-a-1	No discordance observed	Mice	Mouse	Murine primary cells	Non-Human	1	NA					barcode sequencing, MPRA, regression, enhancer, doped oligo synthesis, liver	ALDOB enhancer	regulatory	hg19	GCF_000001405.13	not associated	not associated	10.1038/nbt.2136	not associated
07-a-1	No discordance observed	Mice	Mouse	Murine primary cells	Non-Human	1	NA					barcode sequencing, MPRA, regression, enhancer, doped oligo synthesis, liver	ECR11 enhancer	regulatory	hg19	GCF_000001405.13	not associated	not associated	10.1038/nbt.2136	not associated
13-a-1	No discordance observed	HEK293T cells/E. coli	Human	HEK293T	Human	1	NA					FACS, VAMP-seq, Enrich2	PTEN	protein coding	hg38	GCF_000001405.26	not associated	not associated	10.1038/s41588-018-0122-z	P60484
13-b-1	No discordance observed	HEK293T cells/E. coli	Human	HEK293T	Human	1	NA					barcode sequencing, FACS, VAMP-seq, Enrich2	TPMT	protein coding	hg38	GCF_000001405.26	not associated	not associated	10.1038/s41588-018-0122-z	P51580
14-a-1	No discordance observed	HEL 92.1.7 cells	Human	HEL 92.1.7	Human	1	NA	HEK293T cells/glioblastoma SF7996 cells				barcode sequencing, MPRA, regression, enhancer	BCL11A enhancer	regulatory	hg38	GCF_000001405.26	not associated	not associated	10.1038/s41467-019-11526-w	not associated
15-a-1	No discordance observed	HepG2 cells	Human	HepG2	Human	1	NA	HEK293T cells/glioblastoma SF7996 cells				barcode sequencing, MPRA, regression, enhancer	BCL11A enhancer	regulatory	hg38	GCF_000001405.26	not associated	not associated	10.1038/s41467-019-11526-w, 10.17605/OSF.IO/75B2M	not associated
16-a-1	No discordance observed	HeLa cells	Human	HeLa	Human	1	NA	HEK293T cells/glioblastoma SF7996 cells				barcode sequencing, MPRA, regression, promoter	FOXE1 promoter	regulatory	hg38	GCF_000001405.26	not associated	not associated	10.1038/s41467-019-11526-w, 10.17605/OSF.IO/75B2M	not associated
17-a-1	No discordance observed	HEL 92.1.7 cells	Human	HEL 92.1.7	Human	1	NA	HEK293T cells/glioblastoma SF7996 cells				barcode sequencing, MPRA, regression, promoter	GP1BB promoter	regulatory	hg38	GCF_000001405.26	not associated	not associated	10.1038/s41467-019-11526-w, 10.17605/OSF.IO/75B2M, 10.1101/505362v1	not associated
18-a-1	No discordance observed	HEL 92.1.7 cells	Human	HEL 92.1.7	Human	1	NA	HEK293T cells/glioblastoma SF7996 cells				barcode sequencing, MPRA, regression, promoter	HBB promoter	regulatory	hg38	GCF_000001405.26	not associated	not associated	10.1038/s41467-019-11526-w, 10.17605/OSF.IO/75B2M, 10.1101/505362v1	not associated
20-a-1	No discordance observed	HEK293T cells	Human	HEK293T	Human	1	NA	gliobastoma SF7996 cells				barcode sequencing, MPRA, regression, promoter	HNF4A promoter	regulatory	hg38	GCF_000001405.26	not associated	not associated	10.1038/s41467-019-11526-w, 10.17605/OSF.IO/75B2M, 10.1101/505362v1	not associated
21-a-1	No discordance observed	SK-MEL-28 cells	Human	SK-MEL-28	Human	1	NA	HEK293T cells/glioblastoma SF7996 cells				barcode sequencing, MPRA, regression, enhancer	IRF4 enhancer	regulatory	hg38	GCF_000001405.26	not associated	not associated	10.1038/s41467-019-11526-w, 10.17605/OSF.IO/75B2M, 10.1101/505362v1	not associated
22-a-1	No discordance observed	HaCaT cells	Human	HaCaT	Human	1	NA	HEK293T cells/glioblastoma SF7996 cells				barcode sequencing, MPRA, regression, enhancer	IRF6 enhancer	regulatory	hg38	GCF_000001405.26	not associated	not associated	10.1038/s41467-019-11526-w, 10.17605/OSF.IO/75B2M, 10.1101/505362v1	not associated
23-a-1	No discordance observed	HepG2 cells	Human	HepG2	Human	1	NA	HEK293T cells/glioblastoma SF7996 cells				barcode sequencing, MPRA, regression, promoter	LDLR promoter	regulatory	hg38	GCF_000001405.26	not associated	not associated	10.1038/s41467-019-11526-w, 10.17605/OSF.IO/75B2M, 10.1101/505362v1	not associated
23-a-2	No discordance observed	HepG2 cells	Human	HepG2	Human	1	NA	HEK293T cells/glioblastoma SF7996 cells				barcode sequencing, MPRA, regression, promoter	LDLR promoter	regulatory	hg38	GCF_000001405.26	not associated	not associated	10.1038/s41467-019-11526-w, 10.17605/OSF.IO/75B2M, 10.1101/505362v1	not associated
24-a-1	No discordance observed	HEK293T cells	Human	Hek293T	Human	1	NA	gliobastoma SF7996 cells				barcode sequencing, MPRA, regression, promoter	MSMB promoter	regulatory	hg38	GCF_000001405.26	not associated	not associated	10.1038/s41467-019-11526-w, 10.17605/OSF.IO/75B2M, 10.1101/505362v1	not associated
25-a-1	No discordance observed	HEK293T cells	Human	Hek293T	Human	1	NA	gliobastoma SF7996 cells				barcode sequencing, MPRA, regression, enhancer	MYC enhancer (rs6983267)	regulatory	hg38	GCF_000001405.26	not associated	not associated	10.1038/s41467-019-11526-w, 10.17605/OSF.IO/75B2M, 10.1101/505362v1	not associated
26-a-1	No discordance observed	LNCaP cells	Human	LNCaP	Human	1	NA	HEK293T cells/glioblastoma SF7996 cells				barcode sequencing, MPRA, regression, enhancer	MYC enhancer (rs11986220)	regulatory	hg38	GCF_000001405.26	not associated	not associated	10.1038/s41467-019-11526-w, 10.17605/OSF.IO/75B2M, 10.1101/505362v1	not associated
27-a-1	No discordance observed	K562 cells	Human	K562	Human	1	NA	HEK293T cells/glioblastoma SF7996 cells				MPRA, promoter	PKLR promoter	regulatory	hg38	GCF_000001405.26	not associated	not associated	10.1038/s41467-019-11526-w, 10.17605/OSF.IO/75B2M, 10.1101/505362v1	not associated
27-b-1	No discordance observed	K562 cells	Human	K562	Human	1	NA	HEK293T cells/glioblastoma SF7996 cells				MPRA, promoter	PKLR promoter	regulatory	hg38	GCF_000001405.26	not associated	not associated	10.1038/s41467-019-11526-w, 10.17605/OSF.IO/75B2M, 10.1101/505362v1	not associated
19-a-1	No discordance observed	HEL 92.1.7 cells	Human	HEL 92.1.7	Human	1	NA	HEK293T cells/glioblastoma SF7996 cells				barcode sequencing, MPRA, regression, promoter	HBG1 promoter	regulatory	hg38	GCF_000001405.26	not associated	not associated	10.1038/s41467-019-11526-w, 10.17605/OSF.IO/75B2M, 10.1101/505362v1	not associated
28-a-1	No discordance observed	Neuro-2a cells	Mouse	Neuro-2a	Non-Human	1	NA	HEK293T cells/glioblastoma SF7996 cells				barcode sequencing, MPRA, regression, enhancer	RET enhancer	regulatory	hg38	GCF_000001405.26	not associated	not associated	10.1038/s41467-019-11526-w, 10.17605/OSF.IO/75B2M, 10.1101/505362v1	not associated
29-a-1	No discordance observed	HepG2 cells	Human	HepG2	Human	1	NA	HEK293T cells/glioblastoma SF7996 cells				barcode sequencing, MPRA, regression, enhancer	SORT1 enhancer	regulatory	hg38	GCF_000001405.26	not associated	not associated	10.1038/s41467-019-11526-w, 10.17605/OSF.IO/75B2M, 10.1101/505362v1	not associated
29-a-2	No discordance observed	HepG2 cells	Human	HepG2	Human	1	NA	HEK293T cells/glioblastoma SF7996 cells				barcode sequencing, MPRA, regression, enhancer	SORT1 enhancer	regulatory	hg38	GCF_000001405.26	not associated	not associated	10.1038/s41467-019-11526-w, 10.17605/OSF.IO/75B2M, 10.1101/505362v1	not associated
29-b-1	No discordance observed	HepG2 cells	Human	HepG2	Human	1	NA	HEK293T cells/glioblastoma SF7996 cells				barcode sequencing, MPRA, regression, enhancer	SORT1 enhancer (flipped)	regulatory	hg38	GCF_000001405.26	not associated	not associated	10.1038/s41467-019-11526-w, 10.17605/OSF.IO/75B2M, 10.1101/505362v1	not associated
30-a-1	No discordance observed	MIN6 cells	Mouse	MIN6	Non-Human	1	NA	HEK293T cells/glioblastoma SF7996 cells				barcode sequencing, MPRA, regression, enhancer	TCF7L2 enhancer	regulatory	hg38	GCF_000001405.26	not associated	not associated	10.1038/s41467-019-11526-w, 10.17605/OSF.IO/75B2M, 10.1101/505362v1	not associated
31-a-1	No discordance observed	HEK293T cells	Human	HEK293T	Human	1	NA	gliobastoma SF7996 cells				barcode sequencing, MPRA, regression, promoter	TERT promoter	regulatory	hg38	GCF_000001405.26	not associated	not associated	10.1038/s41467-019-11526-w, 10.17605/OSF.IO/75B2M, 10.1101/505362v1	not associated
31-b-1	No discordance observed	glioblastoma SF7996 cells	Human	SF7996	Human	1	NA	HEK293T cells				barcode sequencing, MPRA, regression, promoter	TERT promoter	regulatory	hg38	GCF_000001405.26	not associated	not associated	10.1038/s41467-019-11526-w, 10.17605/OSF.IO/75B2M, 10.1101/505362v1	not associated
31-c-1	No discordance observed	glioblastoma SF7996 cells	Human	SF7996	Human	1	NA	HEK293T cells				barcode sequencing, MPRA, regression, promoter	TERT promoter	regulatory	hg38	GCF_000001405.26	not associated	not associated	10.1038/s41467-019-11526-w, 10.17605/OSF.IO/75B2M, 10.1101/505362v1	not associated
31-d-1	No discordance observed	glioblastoma SF7996 cells	Human	SF7996	Human	1	NA	HEK293T cells				barcode sequencing, MPRA, regression, promoter	TERT promoter	regulatory	hg38	GCF_000001405.26	not associated	not associated	10.1101/505362v1, 10.1038/s41467-019-11526-w	not associated
32-a-1	No discordance observed	Neuro-2a cells	Mouse	Neuro-2a	Non-Human	1	NA	HEK293T cells/glioblastoma SF7996 cells				barcode sequencing, MPRA, regression, enhancer	UC88 enhancer	regulatory	hg38	GCF_000001405.26	not associated	not associated	10.1038/s41467-019-11526-w, 10.17605/OSF.IO/75B2M, 10.1101/505362v1	not associated
33-a-1	No discordance observed	MIN6 cells	Mouse	MIN6	Non-Human	1	NA	HEK293T cells/glioblastoma SF7996 cells				barcode sequencing, MPRA, regression, enhancer	ZFAND3 enhancer	regulatory	hg38	GCF_000001405.26	not associated	not associated	10.1038/s41467-019-11526-w, 10.17605/OSF.IO/75B2M, 10.1101/505362v1	not associated
34-a-1	No discordance observed	NIH3T3 cells	Mouse	NIH3T3	Mouse	1	NA	HEK293T cells/glioblastoma SF7996 cells				barcode sequencing, MPRA, regression, enhancer	ZRS enhancer	regulatory	hg38	GCF_000001405.26	not associated	not associated	10.1038/s41467-019-11526-w, 10.17605/OSF.IO/75B2M, 10.1101/505362v1	not associated
34-b-1	No discordance observed	NIH3T3 cells	Mouse	NIH3T3	Mouse	1	NA	HEK293T cells/glioblastoma SF7996 cells				barcode sequencing, MPRA, regression, enhancer	ZRS enhancer	regulatory	hg38	GCF_000001405.26	not associated	not associated	10.1038/s41467-019-11526-w, 10.17605/OSF.IO/75B2M, 10.1101/505362v1	not associated
35-a-1	No discordance observed	Yeast	Yeast	Yeast	Non-Human	1	NA	NA (no publication listed)				none	HMGCR	protein coding	hg38	GCF_000001405.26	not associated	not associated	NA	not associated
35-a-2	No discordance observed	Yeast	Yeast	Yeast	Non-Human	1	NA	NA (no publication listed)				none	HMGCR	protein coding	hg38	GCF_000001405.26	not associated	not associated	NA	not associated
35-a-3	No discordance observed	Yeast	Yeast	Yeast	Non-Human	1	NA	NA (no publication listed)				none	HMGCR	protein coding	hg38	GCF_000001405.26	not associated	not associated	NA	not associated
36-a-1	No discordance observed	Yeast	Yeast	Yeast	Non-Human	1	NA	NA (no publication listed)				none	LDLRAP1	protein coding	hg38	GCF_000001405.26	not associated	not associated	NA	not associated
36-a-2	No discordance observed	Yeast	Yeast	Yeast	Non-Human	1	NA	NA (no publication listed)				none	LDLRAP1	protein coding	hg38	GCF_000001405.26	not associated	not associated	NA	not associated
41-a-1	No discordance observed	Yeast	Yeast	Yeast	Non-Human	1	NA					barcode sequencing, regression, growth assay, NNK mutagenesis, Enrich2, subassembly, kinase	Src catalytic domain	protein coding	hg38	GCF_000001405.26	not associated	not associated	10.1016/j.molcel.2019.02.003	P12931
41-b-1	No discordance observed	Yeast	Yeast	Yeast	Non-Human	1	NA					regression, growth assay, NNK mutagenesis, Enrich2, subassembly, kinase	Src SH4 domain	protein coding	hg38	GCF_000001405.26	not associated	not associated	10.1016/j.molcel.2019.02.003	P12931
43-a-1	No discordance observed	HEK293T cells/Ba/F3 cells	Human	HEK293T	Human	1	NA					none	MPL	protein coding	hg16	GCF_000001405.10	not associated	not associated	10.1182/blood.2019002561	P40238
43-a-2	No discordance observed	HEK293T cells/Ba/F3 cells	Human	HEK293T	Human	1	NA					none	S505N MPL	protein coding	hg16	GCF_000001405.10	not associated	not associated	10.1182/blood.2019002561	P40238
45-a-1	No discordance observed	Yeast	Yeast	Yeast	Human	1	NA					alpha-synclein, yeast. protein folding	alpha-synuclein	protein coding	hg16	GCF_000001405.10	not associated	not associated	10.1101/2020.05.01.072884	P37840
45-b-1	No discordance observed	Yeast	Yeast	Yeast	Human	1	NA					alpha-synclein, yeast. protein folding	alpha-synuclein	protein coding	hg16	GCF_000001405.10	not associated	not associated	10.1101/2020.05.01.072884	P37840
45-c-1	No discordance observed	Yeast	Yeast	Yeast	Human	1	NA					alpha-synclein, yeast. protein folding	alpha-synuclein	protein coding	hg16	GCF_000001405.10	not associated	not associated	10.1101/2020.05.01.072884	P37840
45-d-1	No discordance observed	Yeast	Yeast	Yeast	Human	1	NA					alpha-synclein, yeast. protein folding	alpha-synuclein	protein coding	hg16	GCF_000001405.10	not associated	not associated	10.1101/2020.05.01.072884	P37840
45-e-1	No discordance observed	Yeast	Yeast	Yeast	Human	1	NA					alpha-synclein, yeast. protein folding	alpha-synuclein	protein coding	hg16	GCF_000001405.10	not associated	not associated	10.1101/2020.05.01.072884	P37840
45-f-1	No discordance observed	Yeast	Yeast	Yeast	Human	1	NA					alpha-synclein, yeast. protein folding	alpha-synuclein	protein coding	hg16	GCF_000001405.10	not associated	not associated	10.1101/2020.05.01.072884	P37840
45-g-1	No discordance observed	Yeast	Yeast	Yeast	Human	1	NA					alpha-synclein, yeast. protein folding	alpha-synuclein	protein coding	hg16	GCF_000001405.10	not associated	not associated	10.1101/2020.05.01.072884	P37840
45-h-1	No discordance observed	Yeast	Yeast	Yeast	Human	1	NA					alpha-synclein, yeast. protein folding	alpha-synuclein	protein coding	hg16	GCF_000001405.10	not associated	not associated	10.1101/2020.05.01.072884	P37840
45-i-1	No discordance observed	Yeast	Yeast	Yeast	Human	1	NA					alpha-synclein, yeast. protein folding	alpha-synuclein	protein coding	hg16	GCF_000001405.10	not associated	not associated	10.1101/2020.05.01.072884	P37840
45-j-1	No discordance observed	Yeast	Yeast	Yeast	Human	1	NA					alpha-synclein, yeast. protein folding	alpha-synuclein	protein coding	hg16	GCF_000001405.10	not associated	not associated	10.1101/2020.05.01.072884	P37840
45-k-1	No discordance observed	Yeast	Yeast	Yeast	Human	1	NA					alpha-synclein, yeast. protein folding	alpha-synuclein	protein coding	hg16	GCF_000001405.10	not associated	not associated	10.1101/2020.05.01.072884, 10.1038/s41589-020-0480-6	P37840
45-l-1	No discordance observed	Yeast	Yeast	Yeast	Human	1	NA					alpha-synclein, yeast. protein folding	alpha-synuclein	protein coding	hg16	GCF_000001405.10	not associated	not associated	10.1101/2020.05.01.072884	P37840
46-a-1	No discordance observed	HeLa cells	Human	HeLa	Human	1	NA	NA (no publication listed)				DMS, mRNA, Flow Cytometry, MARCH1, MIR2, CD86	CD86	protein coding	hg16	GCF_000001405.10	not associated	not associated	NA	P42081
46-a-2	No discordance observed	NA (no publication listed)	N/A	N/A	Unvalidated	1	NA					DMS, mRNA, Flow Cytometry, MARCH1, MIR2, CD86	CD86	protein coding	hg16	GCF_000001405.10	not associated	not associated	NA	P42081
46-a-3	No discordance observed	NA (no publication listed)	N/A	N/A	Unvalidated	1	NA					DMS, mRNA, Flow Cytometry, MARCH1, MIR2, CD86	CD86	protein coding	hg16	GCF_000001405.10	not associated	not associated	NA	P42081
49-a-1	No discordance observed	Yeast	Yeast	Yeast	Non-Human	1	NA	NA (no publication listed)				DMS-TileSeq, complementation, imputation, homocystinuria	MTHFR	protein coding	hg38	GCF_000001405.26	NM_005957	ENSG00000177000	NA	P42898
49-a-4	No discordance observed	Yeast	Yeast	Yeast	Non-Human	1	NA	NA (no publication listed)				DMS-TileSeq, complementation, imputation	MTHFR	protein coding	hg38	GCF_000001405.26	NM_005957	ENSG00000177000	NA	P42898
49-a-6	No discordance observed	Yeast	Yeast	Yeast	Non-Human	1	NA	NA (no publication listed)				DMS-TileSeq, complementation, imputation, homocystinuria	MTHFR	protein coding	hg38	GCF_000001405.26	NM_005957	ENSG00000177000	NA	P42898
49-a-7	No discordance observed	Yeast	Yeast	Yeast	Non-Human	1	NA	NA (no publication listed)				DMS-TileSeq, complementation, homocystinuria	MTHFR	protein coding	hg38	GCF_000001405.26	NM_005957	ENSG00000177000	NA	P42898
50-a-1	No discordance observed	HAP1 cells	Human	HAP1	Non-Human	1	NA	NA (no publication listed)				none	MSH2	protein coding	hg38	GCF_000001405.26	NP_000242.1	not associated	10.7554/eLife.12125	P43246
51-b-1	No discordance observed	E. cloni cells	Bacteria	E. cloni	Non-Human	1	NA					none	MSH2	protein coding	hg38	GCF_000001405.26	NP_000242.1	not associated	10.7554/eLife.12125	P43246
51-c-1	No discordance observed	E. cloni cells	Bacteria	E. cloni	Non-Human	1	NA					none	Glycophorin A	protein coding	hg38	GCF_000001405.26	not associated	not associated	10.7554/eLife.12125	P02724
54-a-1	No discordance observed	Yeast	Yeast	Yeast	Non-Human	1	NA					humanized yeast, phosphatase	PTEN	protein coding	hg38	GCF_000001405.26	not associated	not associated	10.1016/j.ajhg.2018.03.018	P60484
55-0-1	No discordance observed	HEK293T cells	Human	HEK293T	Human	1	NA					none	NUDT15	protein coding	hg38	GCF_000001405.26	not associated	not associated	10.1073/pnas.1915680117	Q9NV35
55-a-1	No discordance observed	HEK293T cells/ E. coli	Human	HEK293T	Human	1	NA					VAMP-seq	NUDT15	protein coding	hg38	GCF_000001405.26	not associated	not associated	10.1073/pnas.1915680117, 10.1038/s41588-018-0122-z	Q9NV35
55-b-1	No discordance observed	HEK293T cells/Drosophila melanogaster	Human	HEK293T	Human	1	NA					none	NUDT15	protein coding	hg38	GCF_000001405.26	not associated	not associated	10.1073/pnas.1915680117, 10.1186/s12864-016-2848-2	Q9NV35
57-a-1	No discordance observed	E. coli	Bacteria	E.coli	Non-Human	1	NA					none	Ras	protein coding	hg38	GCF_000001405.26	not associated	not associated	10.7554/eLife.27810	P01112
57-b-1	No discordance observed	E. coli	Bacteria	E.coli	Non-Human	1	NA					none	Ras	protein coding	hg38	GCF_000001405.26	not associated	not associated	10.7554/eLife.27810	P01112
57-c-1	No discordance observed	E. coli	Bacteria	E.coli	Non-Human	1	NA					none	Ras	protein coding	hg38	GCF_000001405.26	not associated	not associated	10.7554/eLife.27810	P01112
57-d-1	No discordance observed	E. coli	Bacteria	E.coli	Non-Human	1	NA					none	Ras	protein coding	hg38	GCF_000001405.26	not associated	not associated	10.7554/eLife.27810	P01112
61-a-1	No discordance observed	M13 Bacteriophage	Bacteriophage	M13 Bacteriophage	Non-Human	1	NA					none	RAF	protein coding	hg38	GCF_000001405.26	not associated	not associated	10.1021/acschembio.9b00669	P04049
61-b-1	No discordance observed	M13 Bacteriophage	Bacteriophage	M13 Bacteriophage	Non-Human	1	NA					none	RAF	protein coding	hg38	GCF_000001405.26	not associated	not associated	10.1021/acschembio.9b00669	P04049
61-c-1	No discordance observed	M13 Bacteriophage	Bacteriophage	M13 Bacteriophage	Non-Human	1	NA					none	RAF	protein coding	hg38	GCF_000001405.26	not associated	not associated	10.1021/acschembio.9b00669	P04049
61-d-1	No discordance observed	M13 Bacteriophage	Bacteriophage	M13 Bacteriophage	Non-Human	1	NA					none	RAF	protein coding	hg38	GCF_000001405.26	not associated	not associated	10.1021/acschembio.9b00669	P04049
61-e-1	No discordance observed	M13 Bacteriophage	Bacteriophage	M13 Bacteriophage	Non-Human	1	NA					none	RAF	protein coding	hg38	GCF_000001405.26	not associated	not associated	10.1021/acschembio.9b00669	P04049
61-f-1	No discordance observed	M13 Bacteriophage	Bacteriophage	M13 Bacteriophage	Non-Human	1	NA					none	RAF	protein coding	hg38	GCF_000001405.26	not associated	not associated	10.1021/acschembio.9b00669	P04049
61-g-1	No discordance observed	M13 Bacteriophage	Bacteriophage	M13 Bacteriophage	Non-Human	1	NA					none	RAF	protein coding	hg38	GCF_000001405.26	not associated	not associated	10.1021/acschembio.9b006610.1021/acschembio.9b00669	P04049
61-h-1	No discordance observed	M13 Bacteriophage	Bacteriophage	M13 Bacteriophage	Non-Human	1	NA					none	RAF	protein coding	hg38	GCF_000001405.26	not associated	not associated	10.1021/acschembio.9b006610.1021/acschembio.9b00669	P04049
61-i-1	No discordance observed	M13 Bacteriophage	Bacteriophage	M13 Bacteriophage	Non-Human	1	NA					none	RAF	protein coding	hg38	GCF_000001405.26	not associated	not associated	10.1021/acschembio.9b0066	P04049
62-a-1	No discordance observed	HEK293T cells	Human	HEK293T	Human	1	NA					none	CYP2C9	protein coding	hg38	GCF_000001405.26	not associated	not associated	10.1111/cts.12758	P11712
65-a-1	No discordance observed	NA (no publication listed)	N/A	N/A	Unvalidated	1	NA					none	NCS1	protein coding	hg38	GCF_000001405.26	not associated	not associated	NA	not associated
66-a-1	No discordance observed	NA (no publication listed)	N/A	N/A	Unvalidated	1	NA					none	GDI1	protein coding	hg38	GCF_000001405.26	not associated	not associated	NA	P31150
67-a-1	No discordance observed	NA (no publication listed)	N/A	N/A	Unvalidated	1	NA					none	TECR	protein coding	hg38	GCF_000001405.26	not associated	not associated	NA	Q9NZ01
68-a-1	No discordance observed	A549 cells	Human	A549	Human	1	NA					none	TP53 (P72R)	protein coding	hg38	GCF_000001405.26	not associated	not associated	10.1038/s41588-018-0204-y	not associated
68-b-1	No discordance observed	A549 cells	Human	A549	Human	1	NA					none	TP53 (P72R)	protein coding	hg38	GCF_000001405.26	not associated	not associated	10.1038/s41588-018-0204-y	not associated
68-c-1	No discordance observed	A549 cells	Human	A549	Human	1	NA					none	TP53 (P72R)	protein coding	hg38	GCF_000001405.26	not associated	not associated	10.1038/s41588-018-0204-y	not associated
69-a-1	No discordance observed	Expi293F cells	Human	Expi293F	Human	1	NA					none	ACE2	protein coding	hg38	GCF_000001405.26	not associated	not associated	10.1126/science.abc0870	not associated
69-a-2	No discordance observed	Expi293F cells	Human	Expi293F	Human	1	NA					none	ACE2	protein coding	hg38	GCF_000001405.26	not associated	not associated	10.1126/science.abc0870	Q9BYF1
72-a-1	No discordance observed	Yeast	Yeast	Yeast	Non-Human	1	NA					none	IGHG1	protein coding	hg38	GCF_000001405.26	not associated	not associated	10.1016/j.jmb.2012.07.017	P01857
78-a-1	No discordance observed	E. coli/HEK293T cells	Human	HEK293T	Human	1	NA					none	VKOR	protein coding	hg38	GCF_000001405.26	not associated	not associated	10.7554/eLife.58026	not associated
78-b-1	No discordance observed	E. coli/HEK293T cells	Human	HEK293T	Human	1	NA					none	VKOR	protein coding	hg38	GCF_000001405.26	not associated	not associated	10.7554/eLife.58026	not associated
81-a-1	No discordance observed	HeLa-DR Cell line	Human	HeLa-DR	Human	1	NA					none	BRCA1	protein coding	hg19	GCF_000001405.13	not associated	not associated	10.1016/j.ajhg.2018.07.016	P38398
81-a-2	No discordance observed	HeLa-DR Cell line	Human	HeLa-DR	Human	1	NA					none	BRCA1	protein coding	hg19	GCF_000001405.13	not associated	not associated	10.1016/j.ajhg.2018.07.016	P38398
83-a-1	No discordance observed	HEK293 cells	Human	HEK293	Human	1	NA					none	Minigene exon - Wilms’ tumor gene	other noncoding	hg19	GCF_000001405.13	not associated	not associated	10.1101/gr.219683.116	not associated
83-b-1	No discordance observed	HEK293 cells	Human	HEK293	Human	1	NA					none	Minigene exon - SRSF1 (ASF/SF2) binding site	other noncoding	hg19	GCF_000001405.13	not associated	not associated	10.1101/gr.219683.116	not associated
83-c-1	No discordance observed	HEK293 cells	Human	HEK293	Human	1	NA					none	Minigene exon - SRSF7 (9G8) binding site	other noncoding	hg19	GCF_000001405.13	not associated	not associated	10.1101/gr.219683.116	not associated
83-d-1	No discordance observed	HEK293 cells	Human	HEK293	Human	1	NA					none	Minigene exon - hnRNPA1 binding site	other noncoding	hg19	GCF_000001405.13	not associated	not associated	10.1101/gr.219683.116	not associated
83-e-1	No discordance observed	HEK293 cells	Human	HEK293	Human	1	NA					none	Minigene exon - hnRNP D binding site	other noncoding	hg19	GCF_000001405.13	not associated	not associated	10.1101/gr.219683.116	not associated
83-f-1	No discordance observed	HEK293 cells	Human	HEK293	Human	1	NA					none	Minigene exon - hnRNP I (PTB) binding site	other noncoding	hg19	GCF_000001405.13	not associated	not associated	10.1101/gr.219683.116	not associated
83-g-1	No discordance observed	HEK293 cells	Human	HEK293	Human	1	NA					none	Minigene exon - hnRNP L binding site	other noncoding	hg19	GCF_000001405.13	not associated	not associated	10.1101/gr.219683.116	not associated
83-h-1	No discordance observed	HEK293 cells	Human	HEK293	Human	1	NA					none	Minigene exon - CG-containing enhancer	other noncoding	hg19	GCF_000001405.13	not associated	not associated	10.1101/gr.219683.116	not associated
83-i-1	No discordance observed	HEK293 cells	Human	HEK293	Human	1	NA					none	Minigene exon - AC-rich enhancer	other noncoding	hg19	GCF_000001405.13	not associated	not associated	10.1101/gr.219683.116	not associated
83-j-1	No discordance observed	HEK293 cells	Human	HEK293	Human	1	NA					none	Minigene exon - pyrimidine sequence	other noncoding	hg19	GCF_000001405.13	not associated	not associated	10.1101/gr.219683.116	not associated
91-a-1	No discordance observed	A375 Cells	Human	A375	Human	1	NA					none	BRAF	protein coding	hg19	GCF_000001405.13	not associated	not associated	10.1111/pcmr.12171	P15056
93-a-1	No discordance observed	HEK293 cells	Human	HEK293	Human	1	NA					none	BRCA1 translation start through RING domain	protein coding	hg19	GCF_000001405.13	NM_007294.3	not associated	10.1136/jmedgenet-2020-107248, 10.1038/gim.2015.30, 10.1002/humu.24088	P38398
94-a-1	No discordance observed	NA (no publication listed)	N/A	N/A	Unvalidated	1	NA					none	KCNQ4	protein coding	hg38	GCF_000001405.26	not associated	not associated	NA	not associated
94-a-10	No discordance observed	NA (no publication listed)	N/A	N/A	Unvalidated	1	NA					none	KCNQ4	protein coding	hg38	GCF_000001405.26	not associated	not associated	NA	not associated
94-a-11	No discordance observed	NA (no publication listed)	N/A	N/A	Unvalidated	1	NA					none	KCNQ4	protein coding	hg38	GCF_000001405.26	not associated	not associated	NA	not associated
94-a-12	No discordance observed	NA (no publication listed)	N/A	N/A	Unvalidated	1	NA					none	KCNQ4	protein coding	hg38	GCF_000001405.26	not associated	not associated	NA	not associated
94-a-13	No discordance observed	NA (no publication listed)	N/A	N/A	Unvalidated	1	NA					none	KCNQ4	protein coding	hg38	GCF_000001405.26	not associated	not associated	NA	not associated
94-a-14	No discordance observed	NA (no publication listed)	N/A	N/A	Unvalidated	1	NA					none	KCNQ4	protein coding	hg38	GCF_000001405.26	not associated	not associated	NA	not associated
94-a-15	No discordance observed	NA (no publication listed)	N/A	N/A	Unvalidated	1	NA					none	KCNQ4	protein coding	hg38	GCF_000001405.26	not associated	not associated	NA	not associated
94-a-2	No discordance observed	NA (no publication listed)	N/A	N/A	Unvalidated	1	NA					none	KCNQ1	protein coding	hg38	GCF_000001405.26	not associated	not associated	NA	not associated
94-a-3	No discordance observed	NA (no publication listed)	N/A	N/A	Unvalidated	1	NA					none	KCNQ4	protein coding	hg38	GCF_000001405.26	not associated	not associated	NA	not associated
94-a-4	No discordance observed	NA (no publication listed)	N/A	N/A	Unvalidated	1	NA					none	KCNQ4	protein coding	hg38	GCF_000001405.26	not associated	not associated	NA	not associated
94-a-5	No discordance observed	NA (no publication listed)	N/A	N/A	Unvalidated	1	NA					none	KCNQ4	protein coding	hg38	GCF_000001405.26	not associated	not associated	NA	not associated
94-a-6	No discordance observed	NA (no publication listed)	N/A	N/A	Unvalidated	1	NA					none	KCNQ4	protein coding	hg38	GCF_000001405.26	not associated	not associated	NA	not associated
94-a-7	No discordance observed	NA (no publication listed)	N/A	N/A	Unvalidated	1	NA					none	KCNQ4	protein coding	hg38	GCF_000001405.26	not associated	not associated	NA	not associated
94-a-8	No discordance observed	NA (no publication listed)	N/A	N/A	Unvalidated	1	NA					none	KCNQ4	protein coding	hg38	GCF_000001405.26	not associated	not associated	NA	not associated
94-a-9	No discordance observed	NA (no publication listed)	N/A	N/A	Unvalidated	1	NA					none	KCNQ4	protein coding	hg38	GCF_000001405.26	not associated	not associated	NA	not associated
95-a-1	No discordance observed	Yeast	Yeast	Yeast	Non-Human	1	NA					FACS, NNK mutagenesis, humanized yeast	CYP2C9	protein coding	hg38	GCF_000001405.26	not associated	not associated	10.1016/j.ajhg.2021.07.001, 10.1038/s41588-018-0122-z	not associated
95-b-1	No discordance observed	HEK293T cells	Human	HEK293T	Human	1	NA					FACS, NNK mutagenesis, VAMP-seq	CYP2C9	protein coding	hg38	GCF_000001405.26	not associated	not associated	10.1016/j.ajhg.2021.07.001, 10.1038/s41588-018-0122-z	P11712
96-a-1	No discordance observed	Yeast	Yeast	Yeast	Non-Human	1	NA	NA (no publications listed)				DMS-TileSeq, complementation, GCK, GCK-MODY	GCK	protein coding	hg38	GCF_000001405.26	not associated	not associated	10.1101/2022.05.04.490571	not associated
97-0-1	No discordance observed	HAP1 cells	Human	HAP1	Human	1	NA	HAP1				SGE	BRCA1, Exon 2	protein coding	hg19	GCF_000001405.13	not associated	not associated	PMID: 30209399	not associated
97-a-1	No discordance observed	HAP1 cells	Human	HAP1	Human	1	NA	HAP1				SGE	BRCA1, Exon 2	protein coding	hg19	GCF_000001405.13	not associated	not associated	PMID: 30209399	not associated
97-b-1	No discordance observed	HAP1 cells	Human	HAP1	Human	1	NA	HAP1				SGE	BRCA1, Exon 2	protein coding	hg19	GCF_000001405.13	not associated	not associated	PMID: 30209399	not associated
97-c-1	No discordance observed	HAP1 cells	Human	HAP1	Human	1	NA	HAP1				SGE	BRCA1, Exon 3	protein coding	hg19	GCF_000001405.13	not associated	not associated	PMID: 30209399	not associated
97-d-1	No discordance observed	HAP1 cells	Human	HAP1	Human	1	NA	HAP1				SGE	BRCA1, Exon 3	protein coding	hg19	GCF_000001405.13	not associated	not associated	PMID: 30209399	not associated
97-e-1	No discordance observed	HAP1 cells	Human	HAP1	Human	1	NA	HAP1				SGE	BRCA1, Exon 4	protein coding	hg19	GCF_000001405.13	not associated	not associated	PMID: 30209399	not associated
97-f-1	No discordance observed	HAP1 cells	Human	HAP1	Human	1	NA	HAP1				SGE	BRCA1, Exon 4	protein coding	hg19	GCF_000001405.13	not associated	not associated	PMID: 30209399	not associated
97-g-1	No discordance observed	HAP1 cells	Human	HAP1	Human	1	NA	HAP1				SGE	BRCA1, Exon 5	protein coding	hg19	GCF_000001405.13	not associated	not associated	PMID: 30209399	not associated
97-h-1	No discordance observed	HAP1 cells	Human	HAP1	Human	1	NA	HAP1				SGE	BRCA1, Exon 5	protein coding	hg19	GCF_000001405.13	not associated	not associated	PMID: 30209399	not associated
97-i-1	No discordance observed	HAP1 cells	Human	HAP1	Human	1	NA	HAP1				SGE	BRCA1, Exon 15	protein coding	hg19	GCF_000001405.13	not associated	not associated	PMID: 30209399	not associated
97-j-1	No discordance observed	HAP1 cells	Human	HAP1	Human	1	NA	HAP1				SGE	BRCA1, Exon 15	protein coding	hg19	GCF_000001405.13	not associated	not associated	PMID: 30209399	not associated
97-k-1	No discordance observed	HAP1 cells	Human	HAP1	Human	1	NA	HAP1				SGE	BRCA1, Exon 16	protein coding	hg19	GCF_000001405.13	not associated	not associated	PMID: 30209399	not associated
97-l-1	No discordance observed	HAP1 cells	Human	HAP1	Human	1	NA	HAP1				SGE	BRCA1, Exon 16	protein coding	hg19	GCF_000001405.13	not associated	not associated	PMID: 30209399	not associated
97-m-1	No discordance observed	HAP1 cells	Human	HAP1	Human	1	NA	HAP1				SGE	BRCA1, Exon 17	protein coding	hg19	GCF_000001405.13	not associated	not associated	PMID: 30209399	not associated
97-n-1	No discordance observed	HAP1 cells	Human	HAP1	Human	1	NA	HAP1				SGE	BRCA1, Exon 17	protein coding	hg19	GCF_000001405.13	not associated	not associated	PMID: 30209399	not associated
97-o-1	No discordance observed	HAP1 cells	Human	HAP1	Human	1	NA	HAP1				SGE	BRCA1, Exon 18	protein coding	hg19	GCF_000001405.13	not associated	not associated	PMID: 30209399	not associated
97-p-1	No discordance observed	HAP1 cells	Human	HAP1	Human	1	NA	HAP1				SGE	BRCA1, Exon 18	protein coding	hg19	GCF_000001405.13	not associated	not associated	PMID: 30209399	not associated
97-q-1	No discordance observed	HAP1 cells	Human	HAP1	Human	1	NA	HAP1				SGE	BRCA1, Exon 19	protein coding	hg19	GCF_000001405.13	not associated	not associated	PMID: 30209399	not associated
97-r-1	No discordance observed	HAP1 cells	Human	HAP1	Human	1	NA	HAP1				SGE	BRCA1, Exon 19	protein coding	hg19	GCF_000001405.13	not associated	not associated	PMID: 30209399	not associated
97-s-1	No discordance observed	HAP1 cells	Human	HAP1	Human	1	NA	HAP1				SGE	BRCA1, Exon 20	protein coding	hg19	GCF_000001405.13	not associated	not associated	PMID: 30209399	not associated
97-t-1	No discordance observed	HAP1 cells	Human	HAP1	Human	1	NA	HAP1				SGE	BRCA1, Exon 20	protein coding	hg19	GCF_000001405.13	not associated	not associated	PMID: 30209399	not associated
97-u-1	No discordance observed	HAP1 cells	Human	HAP1	Human	1	NA	HAP1				SGE	BRCA1, Exon 21	protein coding	hg19	GCF_000001405.13	not associated	not associated	PMID: 30209399	not associated
97-v-1	No discordance observed	HAP1 cells	Human	HAP1	Human	1	NA	HAP1				SGE	BRCA1, Exon 21	protein coding	hg19	GCF_000001405.13	not associated	not associated	PMID: 30209399	not associated
97-w-1	No discordance observed	HAP1 cells	Human	HAP1	Human	1	NA	HAP1				SGE	BRCA1, Exon 22	protein coding	hg19	GCF_000001405.13	not associated	not associated	PMID: 30209399	not associated
97-x-1	No discordance observed	HAP1 cells	Human	HAP1	Human	1	NA	HAP1				SGE	BRCA1, Exon 22	protein coding	hg19	GCF_000001405.13	not associated	not associated	PMID: 30209399	not associated
97-y-1	No discordance observed	HAP1 cells	Human	HAP1	Human	1	NA	HAP1				SGE	BRCA1, Exon 23	protein coding	hg19	GCF_000001405.13	not associated	not associated	PMID: 30209399	not associated
97-z-1	No discordance observed	HAP1 cells	Human	HAP1	Human	1	NA	HAP1				SGE	BRCA1, Exon 23	protein coding	hg19	GCF_000001405.13	not associated	not associated	PMID: 30209399	not associated
98-a-1	No discordance observed	HEK293 cells	Human	HEK293	Human	1	NA	HEK293 cells				none	SCN5A	protein coding	hg38	GCF_000001405.26	not associated	not associated	PMID: 31928070	Q14524
99-a-1	No discordance observed	HEK293 cells	Human	HEK293	Human	1	NA	HEK293 cells				none	RHO	protein coding	hg38	GCF_000001405.26	NM_000539.3	not associated	PMID: 30977563	not associated
101-a-1	No discordance observed	HEK293 cells	Human	HEK293	Human	1	NA	HEK293 cells				VAMP-seq	PTEN	protein coding	hg38	GCF_000001405.26	not associated	not associated	PMID: 34649609	P60484
102-0-1	No discordance observed	HEK293 cells	Human	HEK293	Human	1	NA	HEK293 cells				VAMP-seq	PTEN	protein coding	hg38	GCF_000001405.26	not associated	not associated	PMID: 34649609	P60484
103-a-1	No discordance observed	HEK293 cells	Human	HEK293	Human	1	NA	HEK293 cells				resistance, MAPK1,ERK2,MITE,VRT-11E,SCH772984, complementation	MAPK1	protein coding	hg38	GCF_000001405.26	NP_002736.3	not associated	PMID: 27760319	not associated
103-b-1	No discordance observed	HEK293 cells	Human	HEK293	Human	1	NA	HEK293 cells				resistance, MAPK1,ERK2,MITE,VRT-11E,SCH772984, complementation	MAPK1	protein coding	hg38	GCF_000001405.26	NP_002736.3	not associated	PMID: 27760319	not associated
103-c-1	No discordance observed	HEK293 cells	Human	HEK293	Human	1	NA	HEK293 cells				resistance, MAPK1,ERK2,MITE,VRT-11E,SCH772984, complementation	MAPK1	protein coding	hg38	GCF_000001405.26	NP_002736.3	not associated	PMID: 27760319	not associated
103-d-1	No discordance observed	HEK293 cells	Human	HEK293	Human	1	NA	HEK293 cells				resistance, MAPK1,ERK2,MITE,VRT-11E,SCH772984, complementation	MAPK1	protein coding	hg38	GCF_000001405.26	NP_002736.3	not associated	PMID: 27760319	not associated
104-a-1	No discordance observed	Mouse lentiviral CRISPR library	Mouse	Murine primary cells	Non-Human	1	NA	Mice				PARP1, GFP	PARP1	protein coding	hg38	GCF_000001405.26	not associated	ENST00000366794	PMID: 29748565	not associated
104-a-2	No discordance observed	Mouse lentiviral CRISPR library	Mouse	Murine primary cells	Non-Human	1	NA	Mice				PARP1, GFP	PARP1	protein coding	hg38	GCF_000001405.26	not associated	ENST00000366794	PMID: 29748565	not associated
105-a-1	Mapping unable to be performed	GB1 library	Human	GB1	Human								GB1	protein coding	hg38	GCF_000001405.26	not associated	not associated	10.1016/j.cub.2014.09.072	not associated
106-a-1	No discordance observed	E.coli	Bacteria	E.coli	Non-Human	1	NA	E.coli				none	AID	protein coding	hg38	GCF_000001405.26	not associated	not associated	PMID: 25064858	not associated
106-b-1	No discordance observed	E.coli	Bacteria	E.coli	Non-Human	1	NA	E.coli				none	AID	protein coding	hg38	GCF_000001405.26	not associated	not associated	PMID: 25064858	not associated
106-c-1	No discordance observed	E.coli	Bacteria	E.coli	Non-Human	1	NA	E.coli				none	AID	protein coding	hg38	GCF_000001405.26	not associated	not associated	PMID: 25064858	not associated
107-a-1	No discordance observed	Yeast	Yeast	Yeast	Non-Human	1	NA	Yeast				yeast, human gene complementation,inborn errors of metabolism,variant of uncertain significance,Neu-Laxova syndrome,serine deficiency,PSAT1	PSAT1	protein coding	hg38	GCF_000001405.26	not associated	not associated	PMID: 32077105	not associated
108-a-1	No discordance observed	Yeast	Yeast	Yeast	Non-Human	1	NA	Yeast				yeast, DMS, humanized yeast,complementation, DMS-TileSeq,ubiquitous, HMBS,AIP,Acute Intermittent Porphyria,porphyria, acute hepatic porphyria	HMBS	protein coding	hg38	GCF_000001405.26	NM_000190.4	ENSG00000256269		P08397
108-a-2	No discordance observed	Yeast	Yeast	Yeast	Non-Human	1	NA	Yeast				yeast, DMS, humanized yeast,complementation, DMS-TileSeq,ubiquitous, HMBS,AIP,Acute Intermittent Porphyria,porphyria, acute hepatic porphyria	HMBS	protein coding	hg38	GCF_000001405.26	NM_000190.4	ENSG00000256269		P08397
108-a-3	No discordance observed	Yeast	Yeast	Yeast	Non-Human	1	NA	Yeast				yeast, DMS, humanized yeast,complementation, DMS-TileSeq,ubiquitous, HMBS,AIP,Acute Intermittent Porphyria,porphyria, acute hepatic porphyria	HMBS	protein coding	hg38	GCF_000001405.26	NM_000190.4	ENSG00000256269		P08397
